# Improving Metagenomics Classification with Kmask: Entropy-Based Masking of Low-Complexity Regions

**DOI:** 10.64898/2026.09.22.753623

**Authors:** Yuchen Ge, Edward Li, Harun Mustafa, Ales Varabyou, Steven L. Salzberg

## Abstract

Accurate taxonomic classification in metagenomics is often compromised by low-complexity sequences, which lead to chance matches that in turn cause sequences to be misclassified. Here we present Kmask, an entropy-based masking tool implemented for use either standalone or as part of Kraken [1,2] database construction, which replaces low-entropy regions with Ns. Using a sliding window size aligned with Kraken’s default k-mer length and parameters optimized across 12 control bacterial genomes spanning a broad range of GC content, Kmask efficiently removes low-complexity sequences while retaining high-complexity regions. To benchmark performance, we applied Kmask to a newly constructed database, Microbial2025, that contains over 71,000 bacterial, archaeal, viral, and fungal genomes, and we then classified human reads against both masked and unmasked versions of the database using KrakenUniq [2]. We found that Kmask substantially reduced misclassifications, driving down the false positive rate to 5.78% from 7.52%. Notably, Kmask performed comparably to an SDUST-masked [3] database, achieving a similar false positive rate (5.78% vs. 5.17%) while masking out fewer bases (1.33% vs. 1.85%). We also tested Kmask on a database of human cancer sequences, where we found that it eliminated many false positives caused by low-complexity matches between bacterial genomes and human DNA. These results demonstrate that Kmask is an effective method for masking low-complexity sequences in large microbial databases, thus improving the accuracy of metagenomic classification.
