## Supplementary Table S1 for "Improving Metagenomics Classification with Kmask: Entropy-Based Masking of Low-Complexity Regions"

### Sheet: TableS1a_Control
GC Content	Organism Scientific Name	Organism Common Name	Organism Qualifier	Taxonomy id	Assembly Name	Assembly Accession	Source	Annotation	Level	Contig N50	Size	Submission Date	Gene Count	BioProject	BioSample
27	Fusobacterium nucleatum subsp. nucleatum ATCC 25586		strain: ATCC 25586	190304	ASM301929v1	GCF_003019295.1	RefSeq	GCF_003019295.1-RS_2024_09_23	Complete Genome	2180101	2180101	2018-03-26	2067	PRJNA433545	SAMN08706662
32	Staphylococcus epidermidis		strain: ATCC 14990	1282	ASM609437v1	GCF_006094375.1	RefSeq	GCF_006094375.1-RS_2025_04_23	Complete Genome	2466502	2491058	2019-06-06	2368	PRJNA515334	SAMN10738425
38.5	Helicobacter pylori		strain: CHC155	210	ASM2599845v1	GCF_025998455.1	RefSeq	GCF_025998455.1-RS_2024_12_09	Complete Genome	1696601	1696601	2022-10-20	1629	PRJDB10671	SAMD00509734
39.5	Streptococcus pneumoniae		strain: NCTC7465	1313	NCTC7465	GCF_001457635.1	RefSeq	GCF_001457635.1-RS_2024_10_11	Complete Genome	2110968	2110968	2015-03-22	2189	PRJEB6403	SAMEA2479568
43.5	Bacillus subtilis subsp. subtilis str. 168		strain: 168	224308	ASM904v1	GCF_000009045.1	RefSeq	Annotation submitted by NCBI RefSeq	Complete Genome	4215606	4215606	2009-08-12	4536	PRJNA76	SAMEA3138188
51	Escherichia coli str. K-12 substr. MG1655		strain: K-12 substr. MG1655	511145	ASM584v2	GCF_000005845.2	RefSeq	Annotation submitted by NCBI RefSeq	Complete Genome	4641652	4641652	2013-11-03	4639	PRJNA225	SAMN02604091
52	Salmonella enterica subsp. enterica serovar Typhimurium str. LT2		strain: LT2	99287	ASM694v2	GCF_000006945.2	RefSeq	Annotation submitted by NCBI RefSeq	Complete Genome	4857450	4951383	2016-01-13	4717	PRJNA241	SAMN02604315
52	Neisseria meningitidis		strain: PartJ-Nmeningitidis-RM8376	487	ASM2286964v1	GCF_022869645.1	RefSeq	GCF_022869645.1-RS_2025_04_26	Complete Genome	2181327	2181327	2022-04-11	2218	PRJNA605254	SAMN14078801
62.5	Pseudomonas putida NBRC 14164		strain: NBRC 14164	1211579	ASM41267v1	GCF_000412675.1	RefSeq	GCF_000412675.1-RS_2024_12_11	Complete Genome	6156701	6156701	2013-06-14	5573	PRJDB191	SAMD00061028
65.5	Mycobacterium tuberculosis H37Rv		strain: H37Rv	83332	ASM19595v2	GCF_000195955.2	RefSeq	Annotation submitted by NCBI RefSeq	Complete Genome	4411532	4411532	2013-02-01	4008	PRJNA224	SAMEA3138326
72.5	Streptomyces clavuligerus		strain: ATCC 27064	1901	ASM551946v1	GCF_005519465.1	RefSeq	GCF_005519465.1-RS_2025_05_17	Complete Genome	6748591	8544086	2019-05-20	7012	PRJNA414136	SAMN07780489
73	Frankia alni ACN14a		strain: ACN14a	326424	ASM5848v1	GCF_000058485.1	RefSeq	GCF_000058485.1-RS_2024_08_31	Complete Genome	7497934	7497934	2006-08-03	6113	PRJNA17403	SAMEA3138259

### Sheet: TableS1b_CHM13
K	L	S		#Hits	FPR		#Kmasked	DB Size	FNR	TPR		AUC
31	1	0		15223	1		0	51078949	0	1		0
31	1	0.1		15223	1		0	51078949	0	1		0
31	1	0.2		15223	1		0	51078949	0	1		0
31	1	0.3		15223	1		0	51078949	0	1		0
31	1	0.4		15223	1		0	51078949	0	1		0
31	1	0.5		15223	1		0	51078949	0	1		0
31	1	0.6		15223	1		0	51078949	0	1		0
31	1	0.7		15223	1		100	51078949	1.95775e-06	0.999998		0.00453261
31	1	0.8		15154	0.995467		867	51078949	1.69737e-05	0.999983		0.00729147
31	1	0.9		15043	0.988176		3839	51078949	7.51582e-05	0.999925		0.898638
31	1	1		1362	0.0894699		34397	51078949	0.000673409	0.999327		0.00210067
31	1	1.1		1330	0.0873678		84021	51078949	0.00164492	0.998355		0.0179039
31	1	1.2		1057	0.0694344		288984	51078949	0.00565759	0.994342		0.00613993
31	1	1.3		963	0.0632595		816740	51078949	0.0159898	0.98401		0.0034259
31	1	1.4		910	0.059778		2056780	51078949	0.0402667	0.959733		0.0552274
31	1	1.5		34	0.00223346		4701776	51078949	0.0920492	0.907951		0.00107358
31	1	1.6		16	0.00105104		9870586	51078949	0.193242	0.806758		0
31	1	1.7		16	0.00105104		18714502	51078949	0.366384	0.633616		0.000665957
31	1	1.8		0	0		31785151	51078949	0.622275	0.377725		0
31	1	1.9		0	0		47080287	51078949	0.921716	0.078284		0
31	1	2		0	0		51078949	51078949	1	0		0	0.997
31	2	0		15223	1		0	51078949	0	1		0
31	2	0.2		15223	1		0	51078949	0	1		0
31	2	0.4		15223	1		0	51078949	0	1		0
31	2	0.6		15223	1		0	51078949	0	1		0
31	2	0.8		15223	1		0	51078949	0	1		0
31	2	1		15223	1		0	51078949	0	1		0
31	2	1.2		15223	1		0	51078949	0	1		0.0193786
31	2	1.4		14928	0.980621		202	51078949	3.95466e-06	0.999996		0.892528
31	2	1.6		1341	0.0880904		2077	51078949	4.06625e-05	0.999959		0.0122835
31	2	1.8		1154	0.0758063		9586	51078949	0.00018767	0.999812		0.0542498
31	2	2		328	0.0215463		51119	51078949	0.00100078	0.998999		0.00426558
31	2	2.2		263	0.0172765		189855	51078949	0.00371689	0.996283		0.0131546
31	2	2.4		62	0.00407278		663614	51078949	0.0129919	0.987008		0.00395503
31	2	2.6		1	6.56901e-05		2060911	51078949	0.0403476	0.959652		0
31	2	2.8		1	6.56901e-05		5454194	51078949	0.10678	0.89322		5.86757e-05
31	2	3		0	0		12731237	51078949	0.249246	0.750754		0
31	2	3.2		0	0		25759168	51078949	0.504301	0.495699		0
31	2	3.4		0	0		41951453	51078949	0.821306	0.178694		0
31	2	3.6		0	0		50456996	51078949	0.987824	0.0121763		0
31	2	3.6		0	0		51078621	51078949	0.999994	6.42143e-06		0
31	2	4		0	0		51078949	51078949	1	0		0	0.999873
31	3	0		15223	1		0	51078949	0	1		0
31	3	0.3		15223	1		0	51078949	0	1		0
31	3	0.6		15223	1		0	51078949	0	1		0
31	3	0.9		15223	1		0	51078949	0	1		0
31	3	1.2		15223	1		0	51078949	0	1		0.0155685
31	3	1.5		14986	0.984431		33	51078949	6.46059e-07	0.999999		0.596334
31	3	1.8		5908	0.388097		150	51078949	2.93663e-06	0.999997		0.347828
31	3	2.1		613	0.040268		1378	51078949	2.69778e-05	0.999973		0.0156338
31	3	2.4		375	0.0246338		5279	51078949	0.00010335	0.999897		0.0225951
31	3	2.7		31	0.00203639		38226	51078949	0.000748371	0.999252		0.00196923
31	3	3		1	6.56901e-05		193283	51078949	0.00378401	0.996216		6.54415e-05
31	3	3.3		0	0		903884	51078949	0.0176958	0.982304		0
31	3	3.6		0	0		3675950	51078949	0.071966	0.928034		0
31	3	3.9		0	0		12996071	51078949	0.254431	0.745569		0
31	3	4.2		0	0		35637847	51078949	0.697701	0.302299		0
31	3	4.5		0	0		50621067	51078949	0.991036	0.0089642		0
31	3	4.8		0	0		51078949	51078949	1	0		0
31	3	5.1		0	0		51078949	51078949	1	0		0
31	3	5.4		0	0		51078949	51078949	1	0		0
31	3	5.7		0	0		51078949	51078949	1	0		0
31	3	6		0	0		51078949	51078949	1	0		0	0.999994
31	4	0		15223	1		0	51078949	0	1		0
31	4	0.4		15223	1		0	51078949	0	1		0
31	4	0.8		15223	1		0	51078949	0	1		0
31	4	1.2		15223	1		0	51078949	0	1		0.611772
31	4	1.6		5910	0.388228		113	51078949	2.21226e-06	0.999998		0.00183932
31	4	2		5882	0.386389		191	51078949	3.73931e-06	0.999996		0.34612
31	4	2.4		613	0.040268		1237	51078949	2.42174e-05	0.999976		0.0344208
31	4	2.8		89	0.00584642		7582	51078949	0.000148437	0.999852		0.00584555
31	4	3.2		4	0.00026276		44575	51078949	0.000872669	0.999127		0.000262531
31	4	3.6		1	6.56901e-05		266146	51078949	0.00521048	0.99479		6.53478e-05
31	4	4		0	0		2034076	51078949	0.0398222	0.960178		0
31	4	4.4		0	0		16819896	51078949	0.329292	0.670708		0
31	4	4.8		0	0		50796272	51078949	0.994466	0.00553412		0
31	4	5.2		0	0		51078949	51078949	1	0		0
31	4	5.6		0	0		51078949	51078949	1	0		0
31	4	6		0	0		51078949	51078949	1	0		0
31	4	6.4		0	0		51078949	51078949	1	0		0
31	4	6.8		0	0		51078949	51078949	1	0		0
31	4	7.2		0	0		51078949	51078949	1	0		0
31	4	7.6		0	0		51078949	51078949	1	0		0
31	4	8		0	0		51078949	51078949	1	0		0	1.00032

### Sheet: Captions
TableS1a	Control genome panel	Reference-quality RefSeq genome assemblies (n = 12) spanning a range of GC content (27.0–73.0%) and taxonomic groups, used as controls for k-mer masking validation. For each genome, the table lists organism name, strain, taxonomy ID, assembly name/accession, RefSeq annotation, assembly level, contig N50, genome size, submission date, gene count, and associated BioProject/BioSample identifiers.
TableS1b	CHM13 benchmarking	Parameter sweep evaluating kmask performance against the CHM13 human reference assembly (n = 84 parameter combinations). For each combination of k-mer size (K), a secondary parameter (L), and masking stringency threshold (S), the table reports the number of k-mer hits, false positive rate (FPR), number of k-mers masked, database size, false negative rate (FNR), true positive rate (TPR), and area …
